# The nonsense-mediated decay RNA-surveillance pathway facilitates the hypoxia response by *C. elegans*

**DOI:** 10.64898/2026.05.06.721854

**Authors:** Calista Diehl, H. Robert Horvitz

## Abstract

Hypoxia (low O_2_) induces physiological, metabolic and behavioral changes. The major hypoxia response pathway is conserved from nematodes to mammals and is driven by activation of the HIF (hypoxia inducible factor) family of transcription factors. Despite a fundamental role of the HIF pathway in regulating cellular homeostasis in response to hypoxic stress, interactions between the HIF pathway and cellular quality-control pathways are largely unknown. Using an unbiased genetic screen, we discovered that in *C. elegans* nonsense-mediated decay (NMD), an evolutionarily conserved mechanism of RNA surveillance, acts in parallel to HIF-1 to selectively enhance specific aspects of the response to HIF-1 activation, possibly through co-regulation of a distinct subset of HIF-1-upregulated genes. Our findings reveal a functional integration between oxygen sensing and RNA surveillance and establish NMD as a key regulator of specific aspects of the HIF-1-driven transcriptional program and physiological response.
