## Extended Data Tables 1-10 for "The nonsense-mediated decay RNA-surveillance pathway facilitates the hypoxia response by *C. elegans*": Table7_KnownSet_NMDtargets.xlsx

### Sheet: Sheet1
		Wild type vs. egl-9		egl-9 vs. egl-9 hif-1		Wild type vs. smg-1		Wild type vs. smg-2
tRNA production	Gene	log2FoldChange	padj	log2FoldChange	padj	log2FoldChange	padj	log2FoldChange	padj
	aars-1	0.24304	0.272894	0.0611304	0.813166	-0.975455	1.34e-07	-0.971422	1.88e-07
	aars-2	-0.0194581	0.881275	0.101898	0.483546	0.363223	0.00237518	0.370384	0.0026186
	cars-1	-0.259711	0.0196652	0.311634	0.00243055	0.218093	0.0408298	0.121426	0.308946
	dars-1	-0.0373964	0.891021	-0.172403	0.374249	0.148177	0.44063	0.054909	0.821217
	dars-2	0.0365997	0.806047	0.327923	0.00252037	0.0588763	0.643404	0.0018795	0.992033
	ears-1	0.0963705	0.586423	-0.116188	0.457566	0.313066	0.0198065	0.306171	0.025139
	ears-2	0.147885	0.338741	0.245232	0.0644861	-1.24278	2.86e-27	-1.41507	3.21e-35
	fars-1	-0.00360393	0.985151	-0.113978	0.471486	0.24594	0.0764146	0.113097	0.495869
	fars-2	-0.00134787	0.996372	0.201877	0.0351314	0.0230584	0.838898	-0.097762	0.35485
	fars-3	0.129318	0.516409	-0.280791	0.0957663	0.266818	0.113306	0.12972	0.50531
	gars-1	0.0799934	0.683177	-0.0505074	0.808536	0.389892	0.00632721	0.331035	0.0268732
	hars-1	-0.0244827	0.899197	-0.0543152	0.753873	0.409886	0.00143391	0.330919	0.0130906
	iars-1	0.110717	0.528067	-0.152657	0.31504	-0.00468364	0.984418	-0.000139961	0.999017
	iars-2	0.109716	0.506251	0.19775	0.176821	-0.373125	0.00306569	-0.367209	0.00411992
	kars-1	0.144873	0.317116	-0.288175	0.0145837	0.267583	0.0269573	0.228006	0.0716548
	lars-1	0.0984787	0.546296	-0.02036	0.911494	0.268266	0.0331888	0.25345	0.0504324
	lars-2	0.0675469	0.762994	0.227584	0.172961	0.210911	0.211777	0.248611	0.14645
	mars-1	-0.00562613	0.980557	-0.0406693	0.806833	0.330087	0.00543379	0.254732	0.0455379
	nars-1	-0.00825743	0.972813	-0.0888324	0.564947	0.138292	0.317656	0.05735	0.771345
	nars-2	-0.118521	0.303568	0.476685	1.84e-07	0.532939	4.46e-09	0.563307	5.97e-10
	pars-1	0.0753289	0.583063	-0.0730727	0.590355	0.268634	0.0107005	0.186	0.106645
	pars-2	0.087156	0.491217	-0.0325928	0.85174	-0.544815	1.11e-09	-0.66002	1.28e-13
	qars-1	-0.057443	0.722372	-0.0693858	0.57411	0.102768	0.418796	0.140153	0.277938
	rars-1	0.027965	0.907562	-0.0414493	0.852714	0.414334	0.00215496	0.327879	0.0195478
	rars-2	-0.237665	0.107714	0.484592	0.000147161	0.462373	0.000317113	0.340265	0.0106304
	sars-1	0.237727	0.144331	-0.478092	0.000646426	-0.056179	0.70503	-0.138974	0.399795
	sars-2	-0.0390741	0.780274	0.188389	0.0669046	-0.0266213	0.843998	-0.172894	0.104527
	tars-1	0.0450981	0.714233	-0.0206039	0.929215	0.281776	0.00555197	0.305679	0.00318927
	vars-1	0.10639	0.627485	0.148543	0.43149	-1.012	7.45e-11	-1.04406	1.52e-11
	wars-1	0.182388	0.220464	-0.27027	0.0472681	0.345018	0.00647452	0.159554	0.270925
	yars-1	0.129809	0.454795	-0.250248	0.0849065	0.0892862	0.566042	0.0915646	0.593387
	yars-2	0.132969	0.24713	0.0961037	0.389991	-1.88861	4.38e-108	-2.26185	1.52e-157
IRS and UPR		Wild type vs. egl-9		egl-9 vs. egl-9 hif-1		Wild type vs. smg-1		Wild type vs. smg-2
Mammalian*	C. elegans homolog	log2FoldChange	padj	log2FoldChange	padj	log2FoldChange	padj	log2FoldChange	padj
ATF-4	atf-4	1.00118	2.05e-21	-0.731216	4.02e-12	-0.148372	0.219475	-0.147215	0.239082
IRE1alpha	ire-1	-0.129826	0.580054	0.314473	0.079954	0.333697	0.0654408	0.277503	0.161177
TNRC1	lin-29	-0.163428	0.47188	-0.16262	0.430815	-0.221252	0.256216	-0.380716	0.0406601
TRAF2	trf-1	-0.451166	0.290519	0.287532	0.502957	-1.75685	0.00104965	-1.79669	0.00095006
* Candidate mammalian genes without a C. elegans homolog: FSD1L, ATF-3, LAT1, LAT3, SNAT2, CHOP
