## Extended Data Tables 1-10 for "The nonsense-mediated decay RNA-surveillance pathway facilitates the hypoxia response by *C. elegans*": Table10_Overlap_Function.xlsx

### Sheet: Functional summary
GeneName	Named for	Function	Meets >2-Fold threshold	WORMCAT: Metabolism [general]	WORMCAT: Metabolism [lipid]	WORMCAT: Metabolism [glutathione]
far-3	Fatty acid/retinol binding protein	Fatty acid binding	x	x	x
mpst-3	homolog	MercaptoPyruvate SulfurTransferase	x	x
oac-24	O-ACyltransferase homolog	O-ACyltransferase		x	x
oac-54	O-ACyltransferase homolog	O-ACyltransferase		x	x
lips-10	LIPaSe related	Enables lipase activity		x	x
C32D5.12		Enables dTDP-glucose 4,6-dehydratase activity		x	x
W03F9.4		enables carnitine O-palmitoyltransferase activity.		x	x
pnk-4	PaNtothenate Kinase	enables pantothenate kinase activity. Involved in coenzyme A biosynthetis		x	x
phdh-1	PHosphoglycerate DeHydrogenase	Enables phosphoglycerate dehydrogenase activity. Part of serine metabolism pathway.		x	x
gbh-2	Gamma Butyrobetaine Hydroxylase	carnitine biosynthesis		x		x
gpx-5	Glutathione PeroXidase	glutathione peroxidase; functions to reduce lipid hydroperoxides species		x		x
D2063.1		enables alcohol dehydrogenase (NAD+) activity		x
cysl-1	CYsteine Synthase Like	Sulfhydrylases/cysteine synthases		x
F26H9.5		Enables O-phospho-L-serine:2-oxoglutarate aminotransferase activity and pyridoxal phosphate binding activity. Involved in L-serine biosynthetic		x
spp-9	SaPosin-like Protein family	Part of response to select gram-negative and gram-positive pathogens.	x
F20E11.17		Upregulated after pathogen infection	x
irg-5	Infection Response Gene	Involved in defense response to Gram-positive bacterium.	x
che-12	abnormal CHEmotaxis	Required continuously in sensory neurons for formation of distal ciliary segments	x
cyp-36A1	CYtochrome P450 family	Enables heme binding activity and oxidoreductase activity	x
rips-1	Rhy-1-Interacting Protein in Sulfide response	Enables methyltransferase activity	x
rnh-1.3	RNase H	Encodes an RNase H ribonuclease
dpf-6	Dipeptidyl Peptidase Four (IV)	Enables serine-type endopeptidase activity. Predicted to be involved in proteolysis.
R102.11
Y47D7A.7
nhr-11	Nuclear Hormone Receptor family	Nuclear hormone receptor
cest-24	Carboxyl ESTerase domain containing	Carboxylesterase.
C35B1.8
M05D6.5		Predicted to be involved in mitochondrial respirasome assembly
clec-42	C-type LECtin	Enahances antimicrobial activity.
Y39B6A.7		Enables hydrolase activity. Predicted to be involved in lipid metabolic process.
W07G4.5
cyp-32A1	CYtochrome P450 family	Enables heme binding activity; iron ion binding activity; and oxidoreductase activity.
asp-12	ASpartyl Protease	Enables aspartic-type endopeptidase activity
ref-1	REgulator of Fusion	basic helix-loop-helix (bHLH) transcription factors
Y38E10A.9
cpr-1	Cysteine PRotease related	Encodes a cysteine protease of the cathepsin B-like cysteine protease family
